# Detection of idiosyncratic gaze fingerprint signatures in humans

**DOI:** 10.1101/2023.09.18.558217

**Authors:** Sarah K. Crockford, Eleonora Satta, Ines Severino, Donatella Fiacchino, Andrea Vitale, Natasha Bertelsen, Elena Maria Busuoli, Veronica Mandelli, Michael V. Lombardo

## Abstract

Do individuals possess a ‘*gaze fingerprint*’ that reveals how they uniquely look at the world? We tested this question by examining intra- and inter-subject gaze similarity across 700 static pictures of complex natural scenes. Independent discovery (n=105) and replication (n=46) datasets revealed that gaze fingerprinting is possible at relatively high rates (e.g., 52- 63%) compared to chance (e.g., 1-2%). We also introduce the idea of a ‘*gaze fingerprint barcode*’, which can reveal how an individual can be gaze fingerprinted across a large array of stimuli. Pre-registered longitudinal follow-up experiments show that gaze fingerprint barcodes are stable within-individual over short (e.g., weeks to months) and long (e.g., years) time frames. Finally, we find that increased gaze fingerprintability is associated with decreased levels of autistic traits. Overall, this work showcases the potential of gaze fingerprinting and may help reveal precision biomarkers relevant for studying conditions with atypical gaze patterns, such as autism.
