## Supplementary material for "Detection of idiosyncratic gaze fingerprint signatures in humans": Suppmentary Tables

### Sheet: SupplementaryTable1
models	beta	SE	t	p
fingerprinting PC1 ~ session 1 calibration quality	0.00446718	0.624918	0.00714843	0.99431
fingerprinting PC1 ~ session 2 calibration quality	-0.387751	0.691511	-0.56073	0.576199
number of fingerprintable stimuli ~ session 1 calibration quality	-0.197876	11.4594	-0.0172676	0.986256
number of fingerprintable stimuli ~ session 2 calibration quality	-3.80415	10.0847	-0.377218	0.706788
median GUI ~ session 1 calibration quality	-0.00183596	0.0492116	-0.0373074	0.970312
median GUI ~ session 2 calibration quality	-0.0295958	0.0644078	-0.459506	0.646839
fingerprinting PC1 ~ IQ	0.0117488	0.0101725	1.15495	0.251203
autisti traits PC1 ~ IQ	-0.0072412	0.0081382	-0.889779	0.375983

### Sheet: SupplementaryTable2
model: autistic traits PC1 ~ sex + fingeprintingPC1 + fingerprintingPC2
	beta	SE	t	p
(Intercept)	-0.384231	0.164779	-2.33179	0.0216973
sex	0.437564	0.20101	2.17683	0.0318231
fingerprintingPC1	-0.357174	0.0690993	-5.169	1.19156e-06
fingerprintingPC2	-0.267493	0.218188	-1.22597	0.223059
model: AQ total ~ sex + fingeprintingPC1 + fingerprintingPC2
	beta	SE	t	p
(Intercept)	15.3645	0.824316	18.6391	1.82488e-34
sex	1.81374	1.09106	1.66236	0.0995413
fingerprintingPC1	-1.80591	0.359532	-5.02295	2.19951e-06
fingerprintingPC2	-1.81087	1.23126	-1.47074	0.144469
model: SRS total ~ sex + fingeprintingPC1 + fingerprintingPC2
	beta	SE	t	p
(Intercept)	38.7808	3.09805	12.5178	2.89301e-22
sex	7.2965	3.67422	1.98586	0.049759
fingerprintingPC1	-5.2198	1.33405	-3.91274	0.000165682
fingerprintingPC2	-2.34425	4.07204	-0.575696	0.566102
